# Identification of novel inner membrane complex and apical annuli proteins of the malaria parasite *Plasmodium falciparum*

**DOI:** 10.1101/2021.02.03.428885

**Authors:** Jan Stephan Wichers, Juliane Wunderlich, Dorothee Heincke, Samuel Pazicky, Jan Strauss, Marius Schmitt, Jessica Kimmel, Louisa Wilcke, Sarah Scharf, Heidrun von Thien, Paul-Christian Burda, Tobias Spielmann, Christian Löw, Michael Filarsky, Anna Bachmann, Tim W. Gilberger

## Abstract

The inner membrane complex (IMC) is a defining feature of apicomplexan parasites, which confers stability and shape to the cell, functions as a scaffolding compartment during the formation of daughter cells and plays an important role in motility and invasion during different life cycle stages of these single celled organisms. To explore the IMC proteome of the malaria parasite *Plasmodium falciparum* we applied a proximity-dependent biotin identification (BioID)-based proteomics approach, using the established IMC marker protein Photosensitized INA-Labelled protein 1 (PhIL1) as bait in asexual blood-stage parasites. Subsequent mass spectrometry-based peptide identification revealed enrichment of twelve known IMC proteins and several uncharacterized candidate proteins. We validated nine of these previously uncharacterized proteins by endogenous GFP-tagging. Six of these represent new IMC proteins, while three proteins have a distinct apical localization that most likely represent structures described as apical annuli in *Toxoplasma gondii*. Additionally, various Kelch13 interacting candidates were identified, suggesting an association of the Kelch13 compartment and the IMC in schizont and merozoite stages. This work extends the number of validated IMC proteins in the malaria parasite and reveals for the first time the existence of apical annuli proteins in *P. falciparum.* Additionally, it provides evidence for a spatial association between the Kelch13 compartment and the IMC in late blood-stage parasites.
