## Supplementary material for "Identification of novel inner membrane complex and apical annuli proteins of the malaria parasite *Plasmodium falciparum*": Table S2

### Sheet: Table S2
Primer name	primer sequence
PhIL1_SLIce_fwd	GTGACACTATAGAATACTCGCGGCCGCTAACTTTCTTCCATATCACCAAAAAGATATAGT
PhIL1_SLIce_rev	ATCTTTCATTCCAGAACCTGATCCCCTAGGCATATCTTGGTTATAATTTTCTTGATCAAAAT
Pf3D7_0415800 fw	GGGGCGGCCGCTAAGATGTTGCATATATGCAAGATATATAC
Pf3D7_0415800 rv	GGGACGCGTTTCACAACAAAAATTGAGCATGCAC
Pf3D7_0822900 fw	GGGGCGGCCGCTAATGTAACAGATCATATTAATATAGAGAG
Pf3D7_0822900 rv	GGGACGCGTTTTAATTATAATTTCAACTAAGTTATCC
Pf3D7_0508900 fw	GGGGCGGCCGCTAACAACCCTACAATACATTTGAAGAAG
Pf3D7_0508900 rv	GGGACGCGTTATTATATTATGAATATTTTCCTTATG
Pf3D7_1229300 fw	GGGGCGGCCGCTAATCAATGATACTACTAAGAATAACCT
Pf3D7_1229300 rv	GGGACGCGTTGCCATGTCAAGTGAATTTTCTTGA
Pf3D7_0203000 fw	GGGGCGGCCGCTAAGGAAACGAATGTATATCCCAGAAGA
Pf3D7_0203000 rv	GGGACGCGTAAAAAATACACTTTTATGAACAAAC
Pf3D7_0623800 fw	GGGGCGGCCGCTAATTCGTGATGTTGCTTGTGATGATGG
Pf3D7_0623800 rv	GGGACGCGTCTCTACGACCTTTATTTTTTTGAGG
Pf3D7_1310700 fw	GGGGCGGCCGCTAAGCTTTTTCACCACTTTGCGGAGTTA
Pf3D7_1310700 rv	GGGACGCGTATATTCCTCTTCTTCTTCTTCTTCC
Pf3D7_1318700 fw	GGGGCGGCCGCTAACAACAGTTGTTGAATTAGAAAAAGA
Pf3D7_1318700 rv	GGGACGCGTTGCACTTAATTTTGTTTGCTTTTTTTTCTTC
PhIL I intcheck fw	CTTTGCTAAAAACAATATAAATTATTG
PhIL I intcheck rv	CACCGTTCTTATAAAAAATGTAAC
intcheck Pf3D7_1229300 #435	AATGATACACATAATGAGGATCCTCC
intcheck Pf3D7_1229300 #436	GTGTACATATGTATACAATGTACC
intcheck Pf3D7_0822900 #437	GTACAAATCCCAAACTAGATTGCTTATC
intcheck Pf3D7_0822900 #438	GAATAATATATGATGATATGCAAG
intcheck Pf3D7_0415800 #439	CATGAACTTATATATTCTCTCC
intcheck Pf3D7_0415800 #440	GAGCAGGGTTTAGACAAATTC
intcheck Pf3D7_0623800 #441	GCTCCGCAGGGACAAAACAAAAG
intcheck Pf3D7_0623800 #442	CAAAATAATATATGATATGGATAC
intcheck Pf3D7_0203000 #444	GTGTAAAGAAGAAATCGTTCCTTC
intcheck Pf3D7_0203000 #445	CATATGTATGAATATCAAAAAATCCC
intcheck Pf3D7_0508900 #446	GGTTGATGAAGAGGAAGAAGAAG
intcheck Pf3D7_0508900 #447	CGTATAACTAAGTTGGATAATTGG
intcheck Pf3D7_1318700 #448	GCTGGAAAAAGAAGTCAGTTCAG
intcheck Pf3D7_1318700 #449	GTGCATACATATATGCTTATG
intcheck Pf3D7_1310700 #450	GTTTATAGTTTATTTAAATACAAAATAG
intcheck Pf3D7_1310700 #451	GATTAACATTTACATACATAGATAC
0530300_NotI_fwd	GACACTATAGAATACTCGCGGCCGCCTCTAGATCTTCATTCATATTGTTATC
0530300_AvrII/MluI_rev	AGCAGCACCTCTAGCACGCGTCCTAGGCTTCTTCAATTTTGATATAACTATCA GAG
PF3D7_0308300 fw	GCTATTTAGGTGACACTATAGAATACTCGCGGCCGCTAATCCGAAAATATAAATAATGTTATTG
PF3D7_0308300 rv	CAGCAGATCTTGATCTCAATCCTGACCTAGGATTATTTGGCTTCATGCCACTAGC
PF3D7_0308300 int check fw	GTCAAAATCATATGAATAAAAATAAG
PF3D7_0308300 int check rv	CATTTATATGTAATTCAATTAATAC
PF3D7_0308300 TGD fw intcheck	CTTTTCATTTTTCATTTTTGTGTGG
PF3D7_0308300 TGD rv intcheck	CTTATTTTTATTCATATGATTTTGAC
PIC6 int fw 516	CGAATATTTTCTATATATGTTTATT
PIC6 int fw 517	GTTAATATATCTTGCGTTATTGGAAAAC
PF3D7_1312800 fw	GGGGCGGCCGCTAAGACTATAACAATAATGGTGACAATAC
PF3D7_1312800 rv	GGGACGCGTTGTTTTCTCGTCTTCCTTTATGCTG
PF3D7_1312800 rv AvrII	GGGGGCCTAGGTGTTTTCTCGTCTTCCTTTATGCTG
IMC1c fw #476	GGGGGTACCATGGCAGATTCAATCAAAAGTTC
IMC1c rv #477	GGGCCTAGGAGTGCAGGCAGCTGAGCAACATC
AMA1 fw 473	GGGGGTACCATGAGAAAATTATACTGCGTATTAT
AMA1 rv 474	GGGCCTAGGATAGTATGGTTTTTCCATCAGAACTG
PhIL1-TGD #452N	GGGGCGGCCGCTAAATGCTTTCTTCCATATCACC
PhIL1-TGD #453N	GGGACGCGTAATTAATGGTTCATTTATTTCATG
phil1 tgd int fw 518	CTTTGCTAAAAACAATATAAATTA
phil1 tgd int rv 519	GGTATAGATTGGAAGGCACTG
PIC5 rv HA AvrII 514	GGGCCTAGGATATTCCTCTTCTTCTTCTTCTTCC
PIC5 fw KpnI over 515	GGGGGTACCATGGCTTTTTCACCACTTTGCGGAG
